# DNA Methylation and Proteomic Profiling of Postmortem Brain Tissue Reveals Epigenetic Dysregulation and Neuroinflammatory in Fragile X-associated Tremor/Ataxia Syndrome (FXTAS)

**DOI:** 10.64898/2026.07.06.736649

**Authors:** Reymundo Lozano, Xiao Lin, Randi Hagerman, Verónica Martínez Cerdeño, Dalila Pinto

**Affiliations:** Department of Genetics and Genomic Sciences, Icahn School of Medicine at Mount Sinai, New York, NY, USA; Department of Pediatrics, Icahn School of Medicine at Mount Sinai, New York, NY, USA; Department of Artificial Intelligence and Human Health, Icahn School of Medicine at Mount Sinai, New York, NY, USA; Department of Psychiatry, Icahn School of Medicine at Mount Sinai, New York, NY, USA; MIND Institute and Department of Pediatrics, University of California Davis Health, Sacramento, CA, USA; Institute for Pediatric Regenerative Medicine, University of California Davis Health, Sacramento, CA, USA

**Keywords:** FXTAS, FMR1, DNA methylation, epigenetics, proteomics, neuroinflammation, neurodegeneration, CYP2E1, FTCD, TRAF3, one-carbon cycle

## Abstract

**Background:** Fragile X-associated Tremor/Ataxia Syndrome (FXTAS) is a late-onset neurodegenerative disorder caused by FMR1 premutation CGG repeat expansions (55–200 repeats). The epigenetic landscape of the FXTAS brain remains uncharacterized. We performed genome-wide DNA methylation profiling of postmortem prefrontal cortex tissue to identify differentially methylated positions (DMPs) and candidate genes, and sought protein-level support for a neuroinflammatory signal.

**Methods:** DNA methylation was profiled in postmortem prefrontal cortex (Brodmann area 9) from 27 male FXTAS cases and 29 male controls using the Illumina MethylationEPIC array (EPICv1 and EPICv2 platforms), merging 721,802 common probes. Surrogate variable analysis (SVA) controlled for confounders. DMPs were defined by |Δβ| > 0.10 and FDR < 0.05; exploratory Reactome 2024 pathway analysis was performed on the DMP-associated gene list. Targeted proteomic profiling was performed in the same brain region using the Olink (proximity extension assay) Inflammation panel in 9 FXTAS cases and 12 controls, with SVA-adjusted differential abundance analysis, and concordance assessment against a prior mass spectrometry dataset.

**Results:** We identified 108 significant cg-type DMPs mapping to 80 genes (50 hypermethylated, 58 hypomethylated in FXTAS). The strongest signal was *CYP2E1* (7 concordant hypomethylated DMPs, mean Δβ = −0.143), an oxidative stress gene also implicated in Parkinson’s disease. *FTCD*, a one-carbon cycle enzyme, carried 5 hypermethylated DMPs (mean Δβ = +0.210). A cluster of DMP-associated genes with established roles in innate immune and NF-κB signaling, *TRAF3* (the single most significant DMP among the inflammation genes, hypermethylated), *BATF, RCOR1*, and *MSI2*; they pointed toward neuroinflammatory dysregulation. Additional genes included *LINGO1* (myelination inhibitor), *SYT3* (synaptic vesicle), and *SLC39A4* (zinc transporter). Exploratory Reactome enrichment using the DMP-associated gene set nominated themes including neuroinflammation resolution, axonal growth inhibition, zinc homeostasis, and CYP2E1 metabolism at nominal significance (p<0.05); however, the gene-to-pathway mapping rate was low and no pathway survived correction for multiple testing. Olink proteomic analysis independently identified 60 significantly altered inflammation proteins (59 downregulated), including CXCL8, CXCL10, IL6, IL15, IL18, TLR3, IRAK1/4, and complement C1QA, which were directionally concordant with prior mass spectrometry data.

**Conclusions:** This integrated study reveals a genome-wide epigenetic signature in the FXTAS prefrontal cortex implicating oxidative stress, myelination failure, zinc dysregulation, one-carbon cycle disruption, and most notably a coordinated set of epigenetically altered genes governing innate immune and NF-κB signaling. Convergence of *TRAF3* hypermethylation with independent downregulation of TLR3 and NF-κB-pathway proteins at the protein level supports a coherent, cross-platform model of dysregulated neuroinflammatory signaling in FXTAS, identified here through individual gene- and protein-level convergence rather than formal pathway enrichment. *FTCD* hypermethylation proposes a self-reinforcing epigenetic loop via SAM depletion. These multi-omic findings establish FXTAS as a disorder of pervasive epigenetic reprogramming and nominate candidate genes for future mechanistic and therapeutic investigation.
