## Supplemental Table 1 for "DNA Methylation and Proteomic Profiling of Postmortem Brain Tissue Reveals Epigenetic Dysregulation and Neuroinflammatory in Fragile X-associated Tremor/Ataxia Syndrome (FXTAS)"

Assay	NPX_diff_adj	adj_p	log2FC	FDR
RABGAP1L	-0.7256500000000007	0.0031555021100513	-0.225	0.667
TPP1	-0.7386000000000005	0.0047506472546982	0.055	0.793
IRAK1	-0.7470527777777789	0.0110792823686733	-0.155	0.779
PARP1	-1.763658333333335	0.0115177009116375	-0.03	0.855
LGMN	-0.7717194444444453	0.0122704218112298	-0.091	0.909
SPON1	-1.0531222222222234	0.0122704218112298	-0.921	0.093
BSG	-0.4998083333333342	0.0277877415235065	-0.009	0.958
SERPINB8	-1.0372611111111127	0.0285572119100942	-0.278	0.273
DBNL	-0.2936444444444462	0.0285572119100942	-0.082	0.777
ROBO1	-0.5386277777777786	0.0322172568627539	-0.222	0.713
HCLS1	-0.7672000000000013	0.0338361864853536	-0.41	0.492
CD58	-0.6538111111111121	0.035569956411781	-0.783	0.349
PADI2	1.4964722222222235	0.035569956411781	-0.128	0.632
PRELP	-1.92957777777778	0.0417473328693365	0.275	0.819
PCDH1	-0.552830555555556	0.0421627128210073	0.247	0.466
