## Supplemental Table 2 for "DNA Methylation and Proteomic Profiling of Postmortem Brain Tissue Reveals Epigenetic Dysregulation and Neuroinflammatory in Fragile X-associated Tremor/Ataxia Syndrome (FXTAS)"

Protein	NPX_diff	FDR	FXTAS_specific	Function	Holm_log2FC	Holm_concordant
IL7	-1.4402416666666675	0.0023879894337217	True	Cytokine		—
TRIM21	-1.102155555555557	0.0023879894337217	True	Innate immune E3 ligase		—
CCL7	-2.851375000000005	0.0024764926023823	True	Chemokine (MCP-3)		—
FGF2	-1.1576277777777797	0.0024764926023823	True	Growth factor		—
SIGLEC10	-1.389872222222223	0.0024764926023823	True	Microglial receptor		—
RABGAP1L	-0.7256500000000007	0.0031555021100513	True	Rab GTPase regulator	-0.225	Yes
CXCL8	-2.311961111111116	0.0043290374680378	True	Chemokine (IL-8)		—
FSTL3	-2.034983333333336	0.0046751317601815	True	Follistatin-like		—
TPP1	-0.7386000000000005	0.0047506472546982	True	Lysosomal protease	0.055	No
CDON	-1.4293388888888887	0.0066939536364459	True	Cell adhesion / Shh		—
IL1R2	-2.7313305555555587	0.0066939536364459	True	Cytokine receptor (IL-1R2)		—
IRAK1	-0.7470527777777789	0.0110792823686733	True	NF-κB signaling	-0.155	Yes
IL15	-1.2820388888888896	0.0110792823686733	True	Cytokine		—
WFIKKN2	-2.0641305555555576	0.0115177009116375	True	Protease inhibitor		—
PARP1	-1.763658333333335	0.0115177009116375	True	DNA damage / inflammation	-0.03	Yes
TFF2	-2.338497222222224	0.0115177009116375	True	Trefoil factor		—
IL17D	-1.3287444444444452	0.0115177009116375	True	Cytokine		—
LGALS4	-3.35756666666667	0.0115177009116375	True	Galectin		—
ANGPTL4	-2.253144444444447	0.0115177009116375	True	Angiopoietin-like		—
TNFRSF11A	-1.0322444444444443	0.0122240505634764	True	TNF receptor (RANK)		—
LGMN	-0.7717194444444453	0.0122704218112298	True	Lysosomal protease (legumain)	-0.091	Yes
NBN	-0.8003444444444461	0.0122704218112298	True	DNA repair (nibrin)		—
ANGPTL2	-1.062797222222222	0.0122704218112298	True	Angiopoietin-like		—
SPON1	-1.0531222222222234	0.0122704218112298	True	Axon guidance (F-spondin)	-0.921	Yes
TLR3	-1.0356527777777789	0.0122704218112298	True	Innate immune (TLR)		—
OSCAR	-1.5283694444444456	0.0158285414848586	True	Immune receptor		—
LAIR1	-0.8526333333333346	0.0158285414848586	True	Immune inhibitory receptor		—
IL6	-2.615836111111117	0.0158285414848586	True	Cytokine		—
PRSS8	-0.8290916666666674	0.021590873901537	True	Serine protease		—
SIGLEC1	-1.4822166666666674	0.021590873901537	True	Microglial receptor		—
IFNGR1	-0.3479638888888898	0.021590873901537	True	IFN-γ receptor		—
NFATC1	-1.094936111111112	0.0228401385430142	True	Transcription factor		—
CXCL1	-2.1206555555555604	0.0235089100231769	True	Chemokine (GRO-α)		—
ITGA11	-0.8505944444444444	0.0250007533060128	True	Integrin		—
IL18R1	-1.5379388888888903	0.0253887015918896	True	Cytokine receptor (IL-18R1)		—
CTSO	-1.0650861111111107	0.0270773416118501	True	Cathepsin		—
BSG	-0.4998083333333342	0.0277877415235065	True	Basigin / EMMPRIN	-0.009	Yes
SERPINB8	-1.0372611111111127	0.0285572119100942	True	Serpin protease inhibitor	-0.278	Yes
DBNL	-0.2936444444444462	0.0285572119100942	True	Cytoskeleton	-0.082	Yes
C1QA	-1.0602333333333336	0.0285572119100942	True	Complement		—
ROBO1	-0.5386277777777786	0.0322172568627539	True	Axon guidance	-0.222	Yes
HCLS1	-0.7672000000000013	0.0338361864853536	True	Hematopoietic / cytoskeleton	-0.41	Yes
CCL23	-1.1632333333333342	0.035569956411781	True	Chemokine (MIP-3)		—
CD58	-0.6538111111111121	0.035569956411781	True	Adhesion (LFA-3)	-0.783	Yes
PADI2	1.4964722222222235	0.035569956411781	True	Peptidyl arginine deiminase	-0.128	No
IFNLR1	-1.1839055555555555	0.0369677370789117	True	IFN-λ receptor		—
IL18	-1.1450166666666686	0.0377759177778501	True	Cytokine		—
COLEC12	-0.868744444444445	0.0398518360622096	True	Collectin / scavenger		—
CXCL10	-1.8252138888888936	0.0403236912891594	True	Chemokine (IP-10)		—
SPINT2	-0.45656388888889	0.0417473328693365	True	Protease inhibitor		—
PRELP	-1.92957777777778	0.0417473328693365	True	ECM proteoglycan	0.275	No
IRAK4	-0.8452972222222229	0.0417473328693365	True	NF-κB signaling		—
PCDH1	-0.552830555555556	0.0421627128210073	True	Protocadherin	0.247	No
GMPR	-1.5420583333333346	0.0023879894337217	False	Purine metabolism	0.011	No
KYNU	-1.0845527777777793	0.0097481397092786	False	Kynurenine pathway		—
B4GALT1	-1.2887027777777795	0.0167394324129274	False	Glycosylation		—
SAMD9L	-1.2891666666666686	0.0285572119100942	False	Antiviral		—
EGLN1	-0.5612583333333349	0.035569956411781	False	Hypoxia (PHD2)	0.444	No
NT5C3A	-0.4541222222222231	0.0366839280768539	False	Nucleotidase	-0.174	Yes
IKBKG	-0.7603277777777788	0.0403236912891594	False	NF-κB signaling (NEMO)	-0.412	Yes
